# A phylogenetic approach to explore the *Aspergillus fumigatus* conidial surface-associated proteome and its role in pathogenesis

**DOI:** 10.1101/2023.08.22.553365

**Authors:** Clara Valero, Camila Figueiredo Pinzan, Patrícia Alves de Castro, Norman van Rhijn, Kayleigh Earle, Hong Liu, Maria Augusta Crivelente Horta, Olaf Kniemeyer, Thomas Krüger, Annica Pschibul, Derya Nur Coemert, Thorsten Heinekamp, Axel A. Brakhage, Jacob L. Steenwyk, Matthew E. Mead, Antonis Rokas, Scott G. Filler, Nathalia Gonsales da Rosa-Garzon, Hamilton Cabral, Endrews Deljabe, Michael J. Bromley, Claudia B. Angeli, Giuseppe Palmisano, Ashraf S Ibrahim, Sara Gago, Thaila F. dos Reis, Gustavo H. Goldman

## Abstract

*Aspergillus fumigatus*, an important pulmonary fungal pathogen causing several diseases collectively called aspergillosis, relies on asexual spores or conidia for initiating host infection. Here, we used a phylogenomic approach to compare proteins in the conidial surface of *A. fumigatus*, two closely related non-pathogenic species, *Aspergillus fischeri* and *Aspergillus oerlinghausenensis*, and the cryptic pathogen *Aspergillus lentulus*. After identifying 62 proteins uniquely expressed on the *A. fumigatus* conidial surface, we deleted 42 genes encoding conidial proteins. We found deletion of 33 of these genes altered susceptibility to macrophage killing, penetration and damage to epithelial cells, and cytokine production. Notably, a gene that encodes glycosylasparaginase, which modulates levels of the host pro-inflammatory cytokine IL-1β, is important for infection in an immunocompetent murine model of fungal disease. These results suggest that *A. fumigatus* conidial surface proteins and effectors are important for evasion and modulation of the immune response at the onset of fungal infection.
