## Supplementary Table S2 for "A phylogenetic approach to explore the *Aspergillus fumigatus* conidial surface-associated proteome and its role in pathogenesis"

### Sheet: Sheet1
AFUB	platename	platepos	oligoname	sequence
AFUB_000410	AFGKO9P1	C10	000470P1	ACCTGGACGGCGAATACATC
	AFGKO9P2	C10	000470P2	TAGTTCTGTTACCGAGCCGGCACTGGGCCGCTTTTTGTAC
	AFGKO9P3	C10	000470P3	GCTCTGAACGATATGCTCCAACACCTGTGTGGACGCTAGTTG
	AFGKO9P4	C10	000470P4	CTCTACCACGCTTTCTGGCA
	AFGKO9P5	C10	000470P5	GCGCTGAATCTGTTGCGTAG
	AFGKO9P6	C10	000470P6	TTCGAGCAACGCATTTGTGG
AFUB_003200	AFGKO11P1	H8	003230P1	CGCTGGTCAGAGAATCTCCC
	AFGKO11P2	H8	003230P2	TAGTTCTGTTACCGAGCCGGGGATCACAGGGGTCTTTGCA
	AFGKO11P3	H8	003230P3	GCTCTGAACGATATGCTCCAACGTGGCGAGGAAGTAAAGCCT
	AFGKO11P4	H8	003230P4	ACTTCAAACCAACCCGCTCA
	AFGKO11P5	H8	003230P5	GAATCAGGCTGCCCGTATCA
	AFGKO11P6	H8	003230P6	CAGTGCCGATCGGTTTGTTG
AFUB_004010	AFGKO12P1	F8	004060P1	ACCAGCTTGGCGGAGATTTT
	AFGKO12P2	F8	004060P2	TAGTTCTGTTACCGAGCCGGAAAAGAGGGGCTGGGGAAAG
	AFGKO12P3	F8	004060P3	GCTCTGAACGATATGCTCCAACGCCCTGGAACGTTCTTATGC
	AFGKO12P4	F8	004060P4	TTGGGCAGCTTCCCTTCATT
	AFGKO12P5	F8	004060P5	GTTTCTGCGACTTCTCCGGA
	AFGKO12P6	F8	004060P6	TCATGATACGCGAGGCATCC
AFUB_008450	AFGKO16P1	F9	008470P1	CCCGCTCCTCAAAAGGTCAT
	AFGKO16P2	F9	008470P2	TAGTTCTGTTACCGAGCCGGTGGAGACGTGTTGAGCTTCC
	AFGKO16P3	F9	008470P3	GCTCTGAACGATATGCTCCAACTCCTATCCATTCGCCAAGGG
	AFGKO16P4	F9	008470P4	AGGAGACTATGTGGCCTGGA
	AFGKO16P5	F9	008470P5	TCCGGTAGAGTCGTACAGGT
	AFGKO16P6	F9	008470P6	CGACTCTGATCCCCGATGTG
AFUB_009760	AFGKO17P1	G11	009760P1	TTCCTGTCCCGAGCATTTCC
	AFGKO17P2	G11	009760P2	TAGTTCTGTTACCGAGCCGGGATTGTAGGCCGTGTCAGCT
	AFGKO17P3	G11	009760P3	GCTCTGAACGATATGCTCCAACCATGAAGGCCTGCAAGAAGC
	AFGKO17P4	G11	009760P4	CGCTTGCCCAGATATCCCAT
	AFGKO17P5	G11	009760P5	CCGCAAGTTCCAGGATGTCT
	AFGKO17P6	G11	009760P6	CGAAACCTCCGAACAGTCCA
AFUB_010730	AFGKO18P1	F7	010730P1	GTGGTTGCAGGCAATGGATG
	AFGKO18P2	F7	010730P2	TAGTTCTGTTACCGAGCCGGCCTGGTCCAACCTGTCTGTC
	AFGKO18P3	F7	010730P3	GCTCTGAACGATATGCTCCAACTAGACGTGTCTTTTGGCCCC
	AFGKO18P4	F7	010730P4	GAAGGGTCTTTGGCCGAGAG
	AFGKO18P5	F7	010730P5	CCTGCATTGCTTCCAGGGTA
	AFGKO18P6	F7	010730P6	CATTTGGTCTTGGCCTGCAC
AFUB_011540	AFGKO19P1	D6	011550P1	AGTGCACTCTCCTGTTCATGG
	AFGKO19P2	D6	011550P2	TAGTTCTGTTACCGAGCCGGTGATGATAAACCCGCCGAGG
	AFGKO19P3	D6	011550P3	GCTCTGAACGATATGCTCCAACTGTCGCTCGTGGAGGTATTG
	AFGKO19P4	D6	011550P4	CCAAGAAACTCGCAACGACG
	AFGKO19P5	D6	011550P5	ACAGATAGCCCCAGTCCCAT
	AFGKO19P6	D6	011550P6	CTAGGAGCCCTATATGCGCG
AFUB_012100	AFGKO19P1	H9	012110P1	CGGTATGGCTGATGGCTGAT
	AFGKO19P2	H9	012110P2	TAGTTCTGTTACCGAGCCGGGTCAGGAAGGCGTATCTGGG
	AFGKO19P3	H9	012110P3	GCTCTGAACGATATGCTCCAACTGCGACATCGTTCTCCTTAGA
	AFGKO19P4	H9	012110P4	ATTGGGCAGGTATGAGAGCG
	AFGKO19P5	H9	012110P5	AGTTCCAATCCACGCCTCAG
	AFGKO19P6	H9	012110P6	ATTCGATTTCCTGGGCTGGG
AFUB_014430	AFGKO22P1	A12	014510P1	CCCCTGATTGTACGGTGGTC
	AFGKO22P2	A12	014510P2	TAGTTCTGTTACCGAGCCGGTACACGCTCCCCAGACAAAC
	AFGKO22P3	A12	014510P3	GCTCTGAACGATATGCTCCAACCCATACTCTCTTGCACCCCA
	AFGKO22P4	A12	014510P4	TGTCAGAAATCTCGTCCGGC
	AFGKO22P5	A12	014510P5	CCAACAGACAGTCGCTTCCT
	AFGKO22P6	A12	014510P6	CAACCTCCTCATGTCCCACC
AFUB_015790	AFGKO23P1	C11	015920P1	GCTTTCGACTTCCCCTTTGC
	AFGKO23P2	C11	015920P2	TAGTTCTGTTACCGAGCCGGTGCCATTTTGCTGTCCTGAG
	AFGKO23P3	C11	015920P3	GCTCTGAACGATATGCTCCAACCTGGAGACTTCAGTGCCTCG
	AFGKO23P4	C11	015920P4	ACGATCACAGCCATCTGAGC
	AFGKO23P5	C11	015920P5	TGTGACTGCGATGGTGAGAC
	AFGKO23P6	C11	015920P6	AGGTAGGTACTGCGTGGGAT
AFUB_020170	AFGKO27P1	C11	020360P1	CCCGCTGTGCTATACGACAA
	AFGKO27P2	C11	020360P2	TAGTTCTGTTACCGAGCCGGCGGAGGATGGAATCGACGAG
	AFGKO27P3	C11	020360P3	GCTCTGAACGATATGCTCCAACCTTCAGAAGCACGGCGTTTG
	AFGKO27P4	C11	020360P4	ACCGTTTCCGATTGGGATGT
	AFGKO27P5	C11	020360P5	TCAAAGGAGGACACGCAGAC
	AFGKO27P6	C11	020360P6	AATGATGTGCGCATGGAACG
AFUB_024660	AFGKO31P1	B10	024840P1	CTTCGAGGTGGGGAGCATAC
	AFGKO31P2	B10	024840P2	TAGTTCTGTTACCGAGCCGGTGGACCGAGCCAAGAAAGAA
	AFGKO31P3	B10	024840P3	GCTCTGAACGATATGCTCCAACCCGGGCTGAGTGTTCATGTA
	AFGKO31P4	B10	024840P4	GCGGCGAAGAATGATCACAC
	AFGKO31P5	B10	024840P5	CGGCACTCAGGCATAGAGAG
	AFGKO31P6	B10	024840P6	GACGGGAAGCGGAAGAAGAT
AFUB_028320	AFGKO34P1	C10	028460P1	TGACATTCTGCAGGTGCTGT
	AFGKO34P2	C10	028460P2	TAGTTCTGTTACCGAGCCGGATGTAGGGACAGGAGGACCC
	AFGKO34P3	C10	028460P3	GCTCTGAACGATATGCTCCAACGGAGGACGTGAGGTTCTTGG
	AFGKO34P4	C10	028460P4	TATCCAGCGTAACACGTCGG
	AFGKO34P5	C10	028460P5	GCGCTTGTCCCAGTTGAAAG
	AFGKO34P6	C10	028460P6	TCCTCCAGGCCCAAATGAAC
AFUB_029950	AFGKO35P1	H10	030150P1	CCTGCAGAATTGAGTTGAGCC
	AFGKO35P2	H10	030150P2	TAGTTCTGTTACCGAGCCGGCAAGGTGTGGTCATCGTGGA
	AFGKO35P3	H10	030150P3	GCTCTGAACGATATGCTCCAACATGCGATGAACGGAACCGAA
	AFGKO35P4	H10	030150P4	GCACTGGGGGAGTTGGTAAA
	AFGKO35P5	H10	030150P5	TCCAATTTCTCGCTCGCACT
	AFGKO35P6	H10	030150P6	CGGATCCTGCTTTGGACAGA
AFUB_030040	AFGKO36P1	A6	030240P1	TATCACCTGTTGTCGGCGAC
	AFGKO36P2	A6	030240P2	TAGTTCTGTTACCGAGCCGGGCCCAGCTCTAGTAGGAACG
	AFGKO36P3	A6	030240P3	GCTCTGAACGATATGCTCCAACTCCTTGCTCTTGGCCTTGAC
	AFGKO36P4	A6	030240P4	CCTCTGTTCCTGCTGTTCCC
	AFGKO36P5	A6	030240P5	CGTCCCCGTTTCAGGAGATT
	AFGKO36P6	A6	030240P6	CATGGCTCGTACGAGTACCC
AFUB_031630	AFGKO37P1	E5	031880P1	CGGCGTTTTGGGATAGCATG
	AFGKO37P2	E5	031880P2	TAGTTCTGTTACCGAGCCGGGCAGTTGAAGGTGGGAAAGC
	AFGKO37P3	E5	031880P3	GCTCTGAACGATATGCTCCAACGACGTTACCGCTGAACTCCA
	AFGKO37P4	E5	031880P4	CCGCCTTCTCCCTCTTCTTG
	AFGKO37P5	E5	031880P5	AGGCACCAACCTCACTTAGC
	AFGKO37P6	E5	031880P6	GGATCTGGAGAGCGAACAGG
	AFGKO40P1	B6	034740P1	ATTATGTCGCCATGTCCGCT
AFUB_034570	AFGKO40P2	B6	034740P2	TAGTTCTGTTACCGAGCCGGATCAGGGGCAGAGGGGTTAT
	AFGKO40P3	B6	034740P3	GCTCTGAACGATATGCTCCAACCGAGCGCTAGAAACGCTTCT
	AFGKO40P4	B6	034740P4	ATCTTCCAGGAACACCTGCG
	AFGKO40P5	B6	034740P5	AGCCATCTCATCTTACAGAGCT
	AFGKO40P6	B6	034740P6	GAGAGCCGAGAGCCTAATGG
AFUB_035440	AFGKO41P1	A4	035660P1	ACGGGAACAGAGAACAAGTGT
	AFGKO41P2	A4	035660P2	TAGTTCTGTTACCGAGCCGGGGAAGGACGTCGAATTTGCG
	AFGKO41P3	A4	035660P3	GCTCTGAACGATATGCTCCAACGACGATGGTCGACGGAGTTA
	AFGKO41P4	A4	035660P4	CCGGTCGAAGGACTGTGTAC
	AFGKO41P5	A4	035660P5	CGACTGTGGACTGTTGGAGT
	AFGKO41P6	A4	035660P6	GTTCCAAAGTCCACCGCAAC
AFUB_036380	AFGKO41P1	H1	036570P1	ACGCTCTTCCCCAGTAGGAT
	AFGKO41P2	H1	036570P2	TAGTTCTGTTACCGAGCCGGCAATGGCAGGGAGGAATGGA
	AFGKO41P3	H1	036570P3	GCTCTGAACGATATGCTCCAACTAATCTCAGGGCGGATTCGG
	AFGKO41P4	H1	036570P4	AACCAGAGCAATCGATGGCA
	AFGKO41P5	H1	036570P5	TCCACAACACACCTTGCTGT
	AFGKO41P6	H1	036570P6	TCGCATCTACACCATCTGGC
AFUB_039180	AFGKO44P1	E3	039410P1	GCGATTGGTTCACGGTATGC
	AFGKO44P2	E3	039410P2	TAGTTCTGTTACCGAGCCGGTAGACTGGCGGCGATGTATG
	AFGKO44P3	E3	039410P3	GCTCTGAACGATATGCTCCAACGGCGGGTTGATTTCTCTGGA
	AFGKO44P4	E3	039410P4	AGATGCCAGAGTGATTCCAAT
	AFGKO44P5	E3	039410P5	ATACTTACTGGAGCGCCGTG
	AFGKO44P6	E3	039410P6	TAGGCGCTCTGTCTGTCTCT
AFUB_039800	AFGKO45P1	A3	040040P1	GAGACTCTGACCTTGTCGGC
	AFGKO45P2	A3	040040P2	TAGTTCTGTTACCGAGCCGGACGTCACTGTTGGAGTTCCG
	AFGKO45P3	A3	040040P3	GCTCTGAACGATATGCTCCAACCGATCGTGGAAGTGAGGTCC
	AFGKO45P4	A3	040040P4	CACACCATCACTGCTTTGGC
	AFGKO45P5	A3	040040P5	CGCTCCTAGATCCTGCTTCG
	AFGKO45P6	A3	040040P6	ACGGTACTGACAGCCACATG
AFUB_040910	AFGKO45P1	H8	041130P1	GCGGCAATCTGGGACAAATC
	AFGKO45P2	H8	041130P2	TAGTTCTGTTACCGAGCCGGCGGCGGATCTAGACTGTTGA
	AFGKO45P3	H8	041130P3	GCTCTGAACGATATGCTCCAACGAGCGCGATGGATGTGTCTA
	AFGKO45P4	H8	041130P4	CCCTTGCTGCACAACACAAG
	AFGKO45P5	H8	041130P5	AACCACCCAAGTGCTAGACG
	AFGKO45P6	H8	041130P6	GCCAACACATCCACAACCAC
AFUB_041890	AFGKO46P1	H4	042170P1	GGACTGTTCCCCATCTTCCG
	AFGKO46P2	H4	042170P2	TAGTTCTGTTACCGAGCCGGTGAACAACAAGAAGCCCACCA
	AFGKO46P3	H4	042170P3	GCTCTGAACGATATGCTCCAACCATAGCCACCGTTCAGGGTT
	AFGKO46P4	H4	042170P4	CTCATCTCCACCACCGTCAC
	AFGKO46P5	H4	042170P5	GCTGGTGGCTCATCAGTCTT
	AFGKO46P6	H4	042170P6	CCCGGGTAGAGACAACGAAG
AFUB_043810	AFGKO48P1	D6	044130P1	TTTCGAGGACAACGACAGGG
	AFGKO48P2	D6	044130P2	TAGTTCTGTTACCGAGCCGGGTAGCTCGTTTTCCCGTCCA
	AFGKO48P3	D6	044130P3	GCTCTGAACGATATGCTCCAACTTGATTGCGTACGTGCACTT
	AFGKO48P4	D6	044130P4	TCTCCCTCATCCAGGCTTCA
	AFGKO48P5	D6	044130P5	CCGTACCAGGCCGAGTAATC
	AFGKO48P6	D6	044130P6	GCATTCGAGGTCATTGCCAC
AFUB_045200	AFGKO49P1	G11	045630P1	TCCCGTCCTCTCTTCCACTC
	AFGKO49P2	G11	045630P2	TAGTTCTGTTACCGAGCCGGAGGATGAGACGAAACCTCCA
	AFGKO49P3	G11	045630P3	GCTCTGAACGATATGCTCCAACCTCATGCTGGTGACTACGACA
	AFGKO49P4	G11	045630P4	AAGACGTTGCCCTTATCGCA
	AFGKO49P5	G11	045630P5	ATCGGCCCCACATCATTTGT
	AFGKO49P6	G11	045630P6	TCGGCAGGTTTCTAAAGCGT
AFUB_046050	AFGKO50P1	E12	046470P1	GCGTGTATGTGGCTCAGTCA
	AFGKO50P2	E12	046470P2	TAGTTCTGTTACCGAGCCGGGGATTTTGACAGCCAGCGTG
	AFGKO50P3	E12	046470P3	GCTCTGAACGATATGCTCCAACAAGATCCTTGGGCTTTGGCA
	AFGKO50P4	E12	046470P4	CCCGAGAATAGGCTAAGGCG
	AFGKO50P5	E12	046470P5	GTGACTCGAGAGTTGCTGCT
	AFGKO50P6	E12	046470P6	GACCCAAAACAACCGCAGTC
AFUB_047280	AFGKO51P1	G5	047700P1	TAGCTCGATCCGAACAAGGC
	AFGKO51P2	G5	047700P2	TAGTTCTGTTACCGAGCCGGTGGGAAGCGAAGGATGCAAT
	AFGKO51P3	G5	047700P3	GCTCTGAACGATATGCTCCAACTGGAATCACCAGTGCTACAGG
	AFGKO51P4	G5	047700P4	CGGGTGGAGGTGGATTTTCT
	AFGKO51P5	G5	047700P5	TGCTGAACCAACCAACACCT
	AFGKO51P6	G5	047700P6	CGCTCAATTGTCCGACCAAC
AFUB_047560	AFGKO52P1	A6	047980P1	AGCATGGACAACTTGAGCGA
	AFGKO52P2	A6	047980P2	TAGTTCTGTTACCGAGCCGGGACACGAAACAGAGGGAGGG
	AFGKO52P3	A6	047980P3	GCTCTGAACGATATGCTCCAACAGCGCTGCTTCAGTGGATAG
	AFGKO52P4	A6	047980P4	TCATAGATTGTGCCGCTGCT
	AFGKO52P5	A6	047980P5	CAAGCCATTATTCGCCAGGC
	AFGKO52P6	A6	047980P6	GCAATTCCTTTTGGGCCCTG
AFUB_050510	AFGKO54P1	H4	050980P1	AACGGCTACTCACGCCATAG
	AFGKO54P2	H4	050980P2	TAGTTCTGTTACCGAGCCGGGGTGACGGCGAAGATGAAGA
	AFGKO54P3	H4	050980P3	GCTCTGAACGATATGCTCCAACCAGGGCTGAGTTGAAACGGA
	AFGKO54P4	H4	050980P4	AATTAGACATCCACGCCCCC
	AFGKO54P5	H4	050980P5	TGGCGACCTCAACTCTCAAC
	AFGKO54P6	H4	050980P6	TCCCATTGCTCCGGAAATCC
AFUB_050560	AFGKO54P1	H9	051030P1	AATGGGATCCCGAGTACCCA
	AFGKO54P2	H9	051030P2	TAGTTCTGTTACCGAGCCGGCGGCACCTGGATCTCATCTT
	AFGKO54P3	H9	051030P3	GCTCTGAACGATATGCTCCAACGGCTCATGAACGGGGAATGA
	AFGKO54P4	H9	051030P4	CATCCGAGAGTCCATGCACA
	AFGKO54P5	H9	051030P5	GCACGGCAAGTCAATTTCGT
	AFGKO54P6	H9	051030P6	CGCTGCGAGTGGATGAAAAG
AFUB_052300	AFGKO56P1	E8	052810P1	TGTGTGGCCACAGCATATGG
	AFGKO56P2	E8	052810P2	TAGTTCTGTTACCGAGCCGGGCACCTCCGAAAGACGATGA
	AFGKO56P3	E8	052810P3	GCTCTGAACGATATGCTCCAACAACCCATTTGATCCGGCAGT
	AFGKO56P4	E8	052810P4	GACAACCTCCTTGCTGGACA
	AFGKO56P5	E8	052810P5	AATGGCGCAAGAACGGAAAC
	AFGKO56P6	E8	052810P6	TCGTGAGGGGTTCAATGCAA
AFUB_056750	AFGKO60P1	E4	057300P1	CCTTTCTCTCCTCACGACCG
	AFGKO60P2	E4	057300P2	TAGTTCTGTTACCGAGCCGGGACGCACGACTAGGACAAAA
	AFGKO60P3	E4	057300P3	GCTCTGAACGATATGCTCCAACGGGAACACTGGCGTAGGTTT
	AFGKO60P4	E4	057300P4	TGCAATGGATGTAAGCTACGGA
	AFGKO60P5	E4	057300P5	GCGGAGACTATCAGGTGACG
	AFGKO60P6	E4	057300P6	GCCCCATTCTACAGCAGGTT
AFUB_057080	AFGKO60P1	G10	057640P1	TCCGCCATGTTCTCCACTTC
	AFGKO60P2	G10	057640P2	TAGTTCTGTTACCGAGCCGGTCCTTTGCGAACACCAGGAA
	AFGKO60P3	G10	057640P3	GCTCTGAACGATATGCTCCAACTGGCGTGATTGCATTTTGCT
	AFGKO60P4	G10	057640P4	GATCATCTGGGAAGCGAGGG
	AFGKO60P5	G10	057640P5	ATTTCGGGCATTGCTCCTCA
	AFGKO60P6	G10	057640P6	ACCTCGCTGTGATTGGGAAG
AFUB_058080	AFGKO61P1	F4	058540P1	AAGGATCCCTCACTGGCTGA
	AFGKO61P2	F4	058540P2	TAGTTCTGTTACCGAGCCGGATGTCCCACCCATTCGATGC
	AFGKO61P3	F4	058540P3	GCTCTGAACGATATGCTCCAACTCGGTAGATCAGACCATCGA
	AFGKO61P4	F4	058540P4	GATAGCATGGTCCTCCGCTC
	AFGKO61P5	F4	058540P5	AACAAAGAAGCGACCCACGA
	AFGKO61P6	F4	058540P6	CTTCTTGAGGCGTGAGGTGT
AFUB_058190	AFGKO61P1	F11	058610P1	CGCAGCTACTGGACCATCAT
	AFGKO61P2	F11	058610P2	TAGTTCTGTTACCGAGCCGGCACGCGATGTTAGGGATCCC
	AFGKO61P3	F11	058610P3	GCTCTGAACGATATGCTCCAACCCTAGTGTGTGTGCGTGCTA
	AFGKO61P4	F11	058610P4	ATTCTGGCCACTGGGGAATG
	AFGKO61P5	F11	058610P5	TCAGGCAGCTGTGAGTTGAG
	AFGKO61P6	F11	058610P6	TGCTGGGAAGCAATCGACTT
AFUB_059140	AFGKO62P1	F1	059610P1	GGACGCCATGACGGATTGAA
	AFGKO62P2	F1	059610P2	TAGTTCTGTTACCGAGCCGGGCCAGCTAGAACCAGCTGTT
	AFGKO62P3	F1	059610P3	GCTCTGAACGATATGCTCCAACGCCCCGAGAATGGATCAGAG
	AFGKO62P4	F1	059610P4	TCTGCAGTCGCGAATTCTGA
	AFGKO62P5	F1	059610P5	GATAGGACGAAGCGGGACTG
	AFGKO62P6	F1	059610P6	TTCCTTCCTGACCAACGCTC
AFUB_059210	AFGKO62P1	F7	059680P1	ATCAAAGTCGGCCTTGTGGT
	AFGKO62P2	F7	059680P2	TAGTTCTGTTACCGAGCCGGACAGAATGTATCCAGCACCGA
	AFGKO62P3	F7	059680P3	GCTCTGAACGATATGCTCCAACATGTTATCCGAGAGTCCGCG
	AFGKO62P4	F7	059680P4	ACGTATTGCCATGAATGCGC
	AFGKO62P5	F7	059680P5	TCGCTAGTTGCTTCACTGCA
	AFGKO62P6	F7	059680P6	GCGTTCTGGGTGCAGACTAT
AFUB_065340	AFGKO67P1	H11	065410P1	GTTTGGGGACGTCTCTTCGT
	AFGKO67P2	H11	065410P2	TAGTTCTGTTACCGAGCCGGGGCGTTGAGTTCTCAGGAGA
	AFGKO67P3	H11	065410P3	GCTCTGAACGATATGCTCCAACACTGCCATAGCCATTGCACT
	AFGKO67P4	H11	065410P4	GATTCCCGTGCCGCAAATAC
	AFGKO67P5	H11	065410P5	GGAGTACTCAACCTCCACGC
	AFGKO67P6	H11	065410P6	CGGAGAAGACATACCGACGG
AFUB_068800	AFGKO71P1	A10	068880P1	TTTGACAGTTACCCCGAGCC
	AFGKO71P2	A10	068880P2	TAGTTCTGTTACCGAGCCGGGCGCAGACTCTGACAAGACT
	AFGKO71P3	A10	068880P3	GCTCTGAACGATATGCTCCAACGAGCACGGAGGTCTATGAGC
	AFGKO71P4	A10	068880P4	GGCGGTTGACTAGGTAGACG
	AFGKO71P5	A10	068880P5	AGACCACATGTGTGCGCATA
	AFGKO71P6	A10	068880P6	ACCTTCCGAGAGACATCCCA
AFUB_069520	AFGKO71P1	F11	069620P1	GACGATGTTCAGTGCCAAGC
	AFGKO71P2	F11	069620P2	TAGTTCTGTTACCGAGCCGGTGACTTGCGACCGACAATGA
	AFGKO71P3	F11	069620P3	GCTCTGAACGATATGCTCCAACTGATGACGCATGTACTGGCT
	AFGKO71P4	F11	069620P4	CCCTCAGAGCCTCGAAATCC
	AFGKO71P5	F11	069620P5	AAGTCCCTCCAACAAGAGCG
	AFGKO71P6	F11	069620P6	CCCCTGATCGACGTTGTTGA
AFUB_072730	AFGKO74P1	H1	072960P1	CCAGATAGAATCCGTTGGCCA
	AFGKO74P2	H1	072960P2	TAGTTCTGTTACCGAGCCGGATGAGAACCAGCGGATTGGG
	AFGKO74P3	H1	072960P3	GCTCTGAACGATATGCTCCAACGCCTCGTTACTGCATTGTGC
	AFGKO74P4	H1	072960P4	GCCAGGGTGTCTTGGTCATT
	AFGKO74P5	H1	072960P5	CTAGCTCATCCTGGTGCGAG
	AFGKO74P6	H1	072960P6	CGTCCGCAAGCATCTGATTG
AFUB_076190	AFGKO7P1	B7	076580P1	TGGATGGCTGAAGAGGAGGA
	AFGKO7P2	B7	076580P2	TAGTTCTGTTACCGAGCCGGTGATTGTGTCTGAGAAGGCGA
	AFGKO7P3	B7	076580P3	GCTCTGAACGATATGCTCCAACTGCCTCTGCATGCTGATGAT
	AFGKO7P4	B7	076580P4	CCGACCTTCTTCCCTTTGCT
	AFGKO7P5	B7	076580P5	CAGACGCCAAGGAAGATGGT
	AFGKO7P6	B7	076580P6	TTGAGACAGGGAGCCGTAGA
AFUB_077960	AFGKO79P1	E8	078360P1	GCTTGCCTTTCTGTGTCTGC
	AFGKO79P2	E8	078360P2	TAGTTCTGTTACCGAGCCGGACTCTGTACAGTCGAGGGCT
	AFGKO79P3	E8	078360P3	GCTCTGAACGATATGCTCCAACCTGGAGTGGGATCCTGGAGA
	AFGKO79P4	E8	078360P4	CCTGTTCCTGTGCGTTGTTG
	AFGKO79P5	E8	078360P5	TCATGCGTCTACCCTCAGGA
	AFGKO79P6	E8	078360P6	CATGTCGGCAGTCAACTCCT
AFUB_078110	AFGKO79P1	F9	078500P1	AGGCAGGTATGTGGGAGGTA
	AFGKO79P2	F9	078500P2	TAGTTCTGTTACCGAGCCGGGACGCTTGGAAGACAGCTCT
	AFGKO79P3	F9	078500P3	GCTCTGAACGATATGCTCCAACGATTCGAAGGTGGACCGAGG
	AFGKO79P4	F9	078500P4	TGGATTTCCGGGCCGATATG
	AFGKO79P5	F9	078500P5	GTACACGCGTATGCATGCAG
	AFGKO79P6	F9	078500P6	CTCCATCGAGGACGGGAATG
AFUB_079300	AFGKO80P1	G11	079790P1	AGAACGCTTCCCATCCGTTT
	AFGKO80P2	G11	079790P2	TAGTTCTGTTACCGAGCCGGCAGGTGTCGAGTGAGACGAG
	AFGKO80P3	G11	079790P3	GCTCTGAACGATATGCTCCAACTCCCCCAGAATGTGTCCGTA
	AFGKO80P4	G11	079790P4	CATGTCCGCTAAACCCAGGT
	AFGKO80P5	G11	079790P5	CAACAGCTTGACCCAACAGC
	AFGKO80P6	G11	079790P6	ACCAGACATTGTCCGTCACC
AFUB_085940	AFGKO87P1	B4	086670P1	AGTAAGCTTTAGGGCTCGCG
	AFGKO87P2	B4	086670P2	TAGTTCTGTTACCGAGCCGGTGCGCGGTTCATATGGAAGT
	AFGKO87P3	B4	086670P3	GCTCTGAACGATATGCTCCAACACAGGAGATTCTGCGCATGT
	AFGKO87P4	B4	086670P4	AGTGAGTTGACAGCTGGCTC
	AFGKO87P5	B4	086670P5	TGCAAGGTGCCACAATCTTG
	AFGKO87P6	B4	086670P6	GGGCAATTAGAGCAGGCAGA
AFUB_087640	AFGKO88P1	E11	088200P1	GAGCATCCCTTTCTGGCAGT
	AFGKO88P2	E11	088200P2	TAGTTCTGTTACCGAGCCGGCCGTGGGTTTTGCTCGTTTT
	AFGKO88P3	E11	088200P3	GCTCTGAACGATATGCTCCAACCCGTGGTTTCGAGTCTGGAA
	AFGKO88P4	E11	088200P4	CGCCTTCTGGATGTTCTGGT
	AFGKO88P5	E11	088200P5	ACCTTGTGCCGAAACTCGAT
	AFGKO88P6	E11	088200P6	GTTCATCCCGCCATAGTCGT
AFUB_089830	AFGKO90P1	E7	090440P1	TCTCAGGTTGTTCACGGTCG
	AFGKO90P2	E7	090440P2	TAGTTCTGTTACCGAGCCGGGGACATGGAAGGGGTTGGTT
	AFGKO90P3	E7	090440P3	GCTCTGAACGATATGCTCCAACCGTGACGTTCTTGCGATGTT
	AFGKO90P4	E7	090440P4	CGGTAGCATAGTCCGGTGTC
	AFGKO90P5	E7	090440P5	GCTACCTGGGCAAAGGACAT
	AFGKO90P6	E7	090440P6	TCTCAGGTTGTTCACGGTCG
AFUB_090870	AFGKO8P1	B9	091500P1	ACAGCCTTGTATTGCCGTGA
	AFGKO8P2	B9	091500P2	TAGTTCTGTTACCGAGCCGGAGTTGGACTGGCGATGGATG
	AFGKO8P3	B9	091500P3	GCTCTGAACGATATGCTCCAACTCGCTTTGGCAACCTGAGAT
	AFGKO8P4	B9	091500P4	ACACGACTTTGGCCATGTCA
	AFGKO8P5	B9	091500P5	GTGAAATCCCCGTCTCTGCA
	AFGKO8P6	B9	091500P6	GATTGACGAGAGAGAGGGCG
AFUB_094400	AFGKO94P1	G3	095130P1	CAGAGTCGACCCCAAAGCTT
	AFGKO94P2	G3	095130P2	TAGTTCTGTTACCGAGCCGGCTCGGATTGACGATCACGGT
	AFGKO94P3	G3	095130P3	GCTCTGAACGATATGCTCCAACATGAAGGTCACCCGGATGTG
	AFGKO94P4	G3	095130P4	TCAGCCGGTCCACTTTTCTC
	AFGKO94P5	G3	095130P5	TGACCTATCCGCGATGATGC
	AFGKO94P6	G3	095130P6	CGCAAGACAACGTCTCAAGC
AFUB_094680	AFGKO95P1	A2	095390P1	AATGCACAACACGTTCGTGC
	AFGKO95P2	A2	095390P2	TAGTTCTGTTACCGAGCCGGACGACAGACGAGGGATCTCT
	AFGKO95P3	A2	095390P3	GCTCTGAACGATATGCTCCAACGTACGGCAGTCGAACAGTGT
	AFGKO95P4	A2	095390P4	ACTGGGTGTTCAGGTGCAAA
	AFGKO95P5	A2	095390P5	ACGAAGGGGGATCTGTGGTA
	AFGKO95P6	A2	095390P6	CGAACTCCACCGGGGTTTAA
AFUB_095010	AFGKO95P1	C11	095720P1	GTCGGTTTAAGAGACTGTCCCA
	AFGKO95P2	C11	095720P2	TAGTTCTGTTACCGAGCCGGTGTGATTGAGTTTGAGACACCT
	AFGKO95P3	C11	095720P3	GCTCTGAACGATATGCTCCAACTCCTTGGCTGACCGGAAATC
	AFGKO95P4	C11	095720P4	TCTCTTGCGGGGAGTGTTTC
	AFGKO95P5	C11	095720P5	TGAAAGCACCATGGGCTCAT
	AFGKO95P6	C11	095720P6	AATCTCACAAGACCAGGCGG
AFUB_095580	AFGKO95P1	G11	096280P1	ACTTTGTGTCACAGTGGCCA
	AFGKO95P2	G11	096280P2	TAGTTCTGTTACCGAGCCGGAGGGACGAAACAGCAGTCAG
	AFGKO95P3	G11	096280P3	GCTCTGAACGATATGCTCCAACCCATTGGCCTCGAGTGTGTA
	AFGKO95P4	G11	096280P4	CCGACACCGATATTGTCCGT
	AFGKO95P5	G11	096280P5	TGCACGTTCAAAACCAACCA
	AFGKO95P6	G11	096280P6	AAGGGCCTGAGACACATGTG
AFUB_096700	AFGKO96P1	G11	097450P1	TGTCTTGGCTGGGCTACTTG
	AFGKO96P2	G11	097450P2	TAGTTCTGTTACCGAGCCGGTTCGAAAGGGTTGCACAGGA
	AFGKO96P3	G11	097450P3	GCTCTGAACGATATGCTCCAACCCCTGAGCCATCCGTCTTTT
	AFGKO96P4	G11	097450P4	TCAGTGCAGTCCCCCAAATC
	AFGKO96P5	G11	097450P5	TCTGATCGCATGGACCATGG
	AFGKO96P6	G11	097450P6	GACTCTGCCAGGTGTTCTCC
AFUB_097260	AFGKO97P1	D2	098000P1	ACGCCTCTATACCCACTTGC
	AFGKO97P2	D2	098000P2	TAGTTCTGTTACCGAGCCGGCTTCCGGGGAATTTCTGGCT
	AFGKO97P3	D2	098000P3	GCTCTGAACGATATGCTCCAACTGCAATGAGGGGCTGTTCAT
	AFGKO97P4	D2	098000P4	CCTCTTGCTGTTCTTGCTGC
	AFGKO97P5	D2	098000P5	TTTGCTTTTTCTGGCTGCCC
	AFGKO97P6	D2	098000P6	CAACTACGCAGCCCAGGTTA
AFUB_099470	AFGKO99P1	F6	100430P1	ACTAACACCAACAGAGCCGG
	AFGKO99P2	F6	100430P2	TAGTTCTGTTACCGAGCCGGCTGAGAGGCATGCGGATTCT
	AFGKO99P3	F6	100430P3	GCTCTGAACGATATGCTCCAACTGAGCTGCCAAGGATTAGCT
	AFGKO99P4	F6	100430P4	CCAATCTACCGTCGTCAGCA
	AFGKO99P5	F6	100430P5	CTTTGAGGGGCAAAAGTGGC
	AFGKO99P6	F6	100430P6	GAACCCGGCGAAGATGAAAC
AFUB_100320	AFGKO100P1	D12	101290P1	AACGAAATGGGACCAGCTGT
	AFGKO100P2	D12	101290P2	TAGTTCTGTTACCGAGCCGGCGGTTGGACAGGTAGATGGG
	AFGKO100P3	D12	101290P3	GCTCTGAACGATATGCTCCAACGCCGGATGCTTTGTCTTTGG
	AFGKO100P4	D12	101290P4	GGGCCACAATCTCCTGACAA
	AFGKO100P5	D12	101290P5	AGTGGGAGTAACTGCTTGCC
	AFGKO100P6	D12	101290P6	CGAAAGCAGCATAACGAGGC
AFUB_100460	AFGKO100P1	F2	101450P1	ACAAGAGAAGAAGGAGGCGA
	AFGKO100P2	F2	101450P2	TAGTTCTGTTACCGAGCCGGGATGTGGACGTTCATGCTGC
	AFGKO100P3	F2	101450P3	GCTCTGAACGATATGCTCCAACCCGAGGCATATCAATCACGC
	AFGKO100P4	F2	101450P4	CGCGTCTAGACTCGACACTC
	AFGKO100P5	F2	101450P5	TAACAGCGCATTGTGCCATG
	AFGKO100P6	F2	101450P6	TGCTTTGCTGGTCGTCTTGA
AFUB_100920	AFGKO101P1	A5	101840P1	TCACTTGTTCCTCCTTCGGC
	AFGKO101P2	A5	101840P2	TAGTTCTGTTACCGAGCCGGCCTTCGAGAGGGAAGAGGGA
	AFGKO101P3	A5	101840P3	GCTCTGAACGATATGCTCCAACCCATGGTCTGGTCCGAATCT
	AFGKO101P4	A5	101840P4	CGGAAACTCGTCATCAGGCT
	AFGKO101P5	A5	101840P5	GCAGGGTCTGAAGCAAGGAT
	AFGKO101P6	A5	101840P6	CGGGCAGACACACAGATTCT

### Sheet: Sheet1 (2)
Supplementary Table S2. List of primers used in this work
gene	platename	platepos	oligoname	sequence
AFUB_000410	AFGKO9P1	C10	000470P1	ACCTGGACGGCGAATACATC
	AFGKO9P2	C10	000470P2	TAGTTCTGTTACCGAGCCGGCACTGGGCCGCTTTTTGTAC
	AFGKO9P3	C10	000470P3	GCTCTGAACGATATGCTCCAACACCTGTGTGGACGCTAGTTG
	AFGKO9P4	C10	000470P4	CTCTACCACGCTTTCTGGCA
	AFGKO9P5	C10	000470P5	GCGCTGAATCTGTTGCGTAG
	AFGKO9P6	C10	000470P6	TTCGAGCAACGCATTTGTGG
AFUB_003200	AFGKO11P1	H8	003230P1	CGCTGGTCAGAGAATCTCCC
	AFGKO11P2	H8	003230P2	TAGTTCTGTTACCGAGCCGGGGATCACAGGGGTCTTTGCA
	AFGKO11P3	H8	003230P3	GCTCTGAACGATATGCTCCAACGTGGCGAGGAAGTAAAGCCT
	AFGKO11P4	H8	003230P4	ACTTCAAACCAACCCGCTCA
	AFGKO11P5	H8	003230P5	GAATCAGGCTGCCCGTATCA
	AFGKO11P6	H8	003230P6	CAGTGCCGATCGGTTTGTTG
AFUB_004010	AFGKO12P1	F8	004060P1	ACCAGCTTGGCGGAGATTTT
	AFGKO12P2	F8	004060P2	TAGTTCTGTTACCGAGCCGGAAAAGAGGGGCTGGGGAAAG
	AFGKO12P3	F8	004060P3	GCTCTGAACGATATGCTCCAACGCCCTGGAACGTTCTTATGC
	AFGKO12P4	F8	004060P4	TTGGGCAGCTTCCCTTCATT
	AFGKO12P5	F8	004060P5	GTTTCTGCGACTTCTCCGGA
	AFGKO12P6	F8	004060P6	TCATGATACGCGAGGCATCC
AFUB_010730	AFGKO18P1	F7	010730P1	GTGGTTGCAGGCAATGGATG
	AFGKO18P2	F7	010730P2	TAGTTCTGTTACCGAGCCGGCCTGGTCCAACCTGTCTGTC
	AFGKO18P3	F7	010730P3	GCTCTGAACGATATGCTCCAACTAGACGTGTCTTTTGGCCCC
	AFGKO18P4	F7	010730P4	GAAGGGTCTTTGGCCGAGAG
	AFGKO18P5	F7	010730P5	CCTGCATTGCTTCCAGGGTA
	AFGKO18P6	F7	010730P6	CATTTGGTCTTGGCCTGCAC
AFUB_012100	AFGKO19P1	H9	012110P1	CGGTATGGCTGATGGCTGAT
	AFGKO19P2	H9	012110P2	TAGTTCTGTTACCGAGCCGGGTCAGGAAGGCGTATCTGGG
	AFGKO19P3	H9	012110P3	GCTCTGAACGATATGCTCCAACTGCGACATCGTTCTCCTTAGA
	AFGKO19P4	H9	012110P4	ATTGGGCAGGTATGAGAGCG
	AFGKO19P5	H9	012110P5	AGTTCCAATCCACGCCTCAG
	AFGKO19P6	H9	012110P6	ATTCGATTTCCTGGGCTGGG
AFUB_014430	AFGKO22P1	A12	014510P1	CCCCTGATTGTACGGTGGTC
	AFGKO22P2	A12	014510P2	TAGTTCTGTTACCGAGCCGGTACACGCTCCCCAGACAAAC
	AFGKO22P3	A12	014510P3	GCTCTGAACGATATGCTCCAACCCATACTCTCTTGCACCCCA
	AFGKO22P4	A12	014510P4	TGTCAGAAATCTCGTCCGGC
	AFGKO22P5	A12	014510P5	CCAACAGACAGTCGCTTCCT
	AFGKO22P6	A12	014510P6	CAACCTCCTCATGTCCCACC
AFUB_015790	AFGKO23P1	C11	015920P1	GCTTTCGACTTCCCCTTTGC
	AFGKO23P2	C11	015920P2	TAGTTCTGTTACCGAGCCGGTGCCATTTTGCTGTCCTGAG
	AFGKO23P3	C11	015920P3	GCTCTGAACGATATGCTCCAACCTGGAGACTTCAGTGCCTCG
	AFGKO23P4	C11	015920P4	ACGATCACAGCCATCTGAGC
	AFGKO23P5	C11	015920P5	TGTGACTGCGATGGTGAGAC
	AFGKO23P6	C11	015920P6	AGGTAGGTACTGCGTGGGAT
AFUB_020170	AFGKO27P1	C11	020360P1	CCCGCTGTGCTATACGACAA
	AFGKO27P2	C11	020360P2	TAGTTCTGTTACCGAGCCGGCGGAGGATGGAATCGACGAG
	AFGKO27P3	C11	020360P3	GCTCTGAACGATATGCTCCAACCTTCAGAAGCACGGCGTTTG
	AFGKO27P4	C11	020360P4	ACCGTTTCCGATTGGGATGT
	AFGKO27P5	C11	020360P5	TCAAAGGAGGACACGCAGAC
	AFGKO27P6	C11	020360P6	AATGATGTGCGCATGGAACG
AFUB_024660	AFGKO31P1	B10	024840P1	CTTCGAGGTGGGGAGCATAC
	AFGKO31P2	B10	024840P2	TAGTTCTGTTACCGAGCCGGTGGACCGAGCCAAGAAAGAA
	AFGKO31P3	B10	024840P3	GCTCTGAACGATATGCTCCAACCCGGGCTGAGTGTTCATGTA
	AFGKO31P4	B10	024840P4	GCGGCGAAGAATGATCACAC
	AFGKO31P5	B10	024840P5	CGGCACTCAGGCATAGAGAG
	AFGKO31P6	B10	024840P6	GACGGGAAGCGGAAGAAGAT
AFUB_028320	AFGKO34P1	C10	028460P1	TGACATTCTGCAGGTGCTGT
	AFGKO34P2	C10	028460P2	TAGTTCTGTTACCGAGCCGGATGTAGGGACAGGAGGACCC
	AFGKO34P3	C10	028460P3	GCTCTGAACGATATGCTCCAACGGAGGACGTGAGGTTCTTGG
	AFGKO34P4	C10	028460P4	TATCCAGCGTAACACGTCGG
	AFGKO34P5	C10	028460P5	GCGCTTGTCCCAGTTGAAAG
	AFGKO34P6	C10	028460P6	TCCTCCAGGCCCAAATGAAC
AFUB_030040	AFGKO36P1	A6	030240P1	TATCACCTGTTGTCGGCGAC
	AFGKO36P2	A6	030240P2	TAGTTCTGTTACCGAGCCGGGCCCAGCTCTAGTAGGAACG
	AFGKO36P3	A6	030240P3	GCTCTGAACGATATGCTCCAACTCCTTGCTCTTGGCCTTGAC
	AFGKO36P4	A6	030240P4	CCTCTGTTCCTGCTGTTCCC
	AFGKO36P5	A6	030240P5	CGTCCCCGTTTCAGGAGATT
	AFGKO36P6	A6	030240P6	CATGGCTCGTACGAGTACCC
AFUB_031630	AFGKO37P1	E5	031880P1	CGGCGTTTTGGGATAGCATG
	AFGKO37P2	E5	031880P2	TAGTTCTGTTACCGAGCCGGGCAGTTGAAGGTGGGAAAGC
	AFGKO37P3	E5	031880P3	GCTCTGAACGATATGCTCCAACGACGTTACCGCTGAACTCCA
	AFGKO37P4	E5	031880P4	CCGCCTTCTCCCTCTTCTTG
	AFGKO37P5	E5	031880P5	AGGCACCAACCTCACTTAGC
	AFGKO37P6	E5	031880P6	GGATCTGGAGAGCGAACAGG
	AFGKO40P1	B6	034740P1	ATTATGTCGCCATGTCCGCT
AFUB_035440	AFGKO41P1	A4	035660P1	ACGGGAACAGAGAACAAGTGT
	AFGKO41P2	A4	035660P2	TAGTTCTGTTACCGAGCCGGGGAAGGACGTCGAATTTGCG
	AFGKO41P3	A4	035660P3	GCTCTGAACGATATGCTCCAACGACGATGGTCGACGGAGTTA
	AFGKO41P4	A4	035660P4	CCGGTCGAAGGACTGTGTAC
	AFGKO41P5	A4	035660P5	CGACTGTGGACTGTTGGAGT
	AFGKO41P6	A4	035660P6	GTTCCAAAGTCCACCGCAAC
AFUB_036380	AFGKO41P1	H1	036570P1	ACGCTCTTCCCCAGTAGGAT
	AFGKO41P2	H1	036570P2	TAGTTCTGTTACCGAGCCGGCAATGGCAGGGAGGAATGGA
	AFGKO41P3	H1	036570P3	GCTCTGAACGATATGCTCCAACTAATCTCAGGGCGGATTCGG
	AFGKO41P4	H1	036570P4	AACCAGAGCAATCGATGGCA
	AFGKO41P5	H1	036570P5	TCCACAACACACCTTGCTGT
	AFGKO41P6	H1	036570P6	TCGCATCTACACCATCTGGC
AFUB_039180	AFGKO44P1	E3	039410P1	GCGATTGGTTCACGGTATGC
	AFGKO44P2	E3	039410P2	TAGTTCTGTTACCGAGCCGGTAGACTGGCGGCGATGTATG
	AFGKO44P3	E3	039410P3	GCTCTGAACGATATGCTCCAACGGCGGGTTGATTTCTCTGGA
	AFGKO44P4	E3	039410P4	AGATGCCAGAGTGATTCCAAT
	AFGKO44P5	E3	039410P5	ATACTTACTGGAGCGCCGTG
	AFGKO44P6	E3	039410P6	TAGGCGCTCTGTCTGTCTCT
AFUB_039800	AFGKO45P1	A3	040040P1	GAGACTCTGACCTTGTCGGC
	AFGKO45P2	A3	040040P2	TAGTTCTGTTACCGAGCCGGACGTCACTGTTGGAGTTCCG
	AFGKO45P3	A3	040040P3	GCTCTGAACGATATGCTCCAACCGATCGTGGAAGTGAGGTCC
	AFGKO45P4	A3	040040P4	CACACCATCACTGCTTTGGC
	AFGKO45P5	A3	040040P5	CGCTCCTAGATCCTGCTTCG
	AFGKO45P6	A3	040040P6	ACGGTACTGACAGCCACATG
AFUB_040910	AFGKO45P1	H8	041130P1	GCGGCAATCTGGGACAAATC
	AFGKO45P2	H8	041130P2	TAGTTCTGTTACCGAGCCGGCGGCGGATCTAGACTGTTGA
	AFGKO45P3	H8	041130P3	GCTCTGAACGATATGCTCCAACGAGCGCGATGGATGTGTCTA
	AFGKO45P4	H8	041130P4	CCCTTGCTGCACAACACAAG
	AFGKO45P5	H8	041130P5	AACCACCCAAGTGCTAGACG
	AFGKO45P6	H8	041130P6	GCCAACACATCCACAACCAC
AFUB_041890	AFGKO46P1	H4	042170P1	GGACTGTTCCCCATCTTCCG
	AFGKO46P2	H4	042170P2	TAGTTCTGTTACCGAGCCGGTGAACAACAAGAAGCCCACCA
	AFGKO46P3	H4	042170P3	GCTCTGAACGATATGCTCCAACCATAGCCACCGTTCAGGGTT
	AFGKO46P4	H4	042170P4	CTCATCTCCACCACCGTCAC
	AFGKO46P5	H4	042170P5	GCTGGTGGCTCATCAGTCTT
	AFGKO46P6	H4	042170P6	CCCGGGTAGAGACAACGAAG
AFUB_043810	AFGKO48P1	D6	044130P1	TTTCGAGGACAACGACAGGG
	AFGKO48P2	D6	044130P2	TAGTTCTGTTACCGAGCCGGGTAGCTCGTTTTCCCGTCCA
	AFGKO48P3	D6	044130P3	GCTCTGAACGATATGCTCCAACTTGATTGCGTACGTGCACTT
	AFGKO48P4	D6	044130P4	TCTCCCTCATCCAGGCTTCA
	AFGKO48P5	D6	044130P5	CCGTACCAGGCCGAGTAATC
	AFGKO48P6	D6	044130P6	GCATTCGAGGTCATTGCCAC
AFUB_045200	AFGKO49P1	G11	045630P1	TCCCGTCCTCTCTTCCACTC
	AFGKO49P2	G11	045630P2	TAGTTCTGTTACCGAGCCGGAGGATGAGACGAAACCTCCA
	AFGKO49P3	G11	045630P3	GCTCTGAACGATATGCTCCAACCTCATGCTGGTGACTACGACA
	AFGKO49P4	G11	045630P4	AAGACGTTGCCCTTATCGCA
	AFGKO49P5	G11	045630P5	ATCGGCCCCACATCATTTGT
	AFGKO49P6	G11	045630P6	TCGGCAGGTTTCTAAAGCGT
AFUB_046050	AFGKO50P1	E12	046470P1	GCGTGTATGTGGCTCAGTCA
	AFGKO50P2	E12	046470P2	TAGTTCTGTTACCGAGCCGGGGATTTTGACAGCCAGCGTG
	AFGKO50P3	E12	046470P3	GCTCTGAACGATATGCTCCAACAAGATCCTTGGGCTTTGGCA
	AFGKO50P4	E12	046470P4	CCCGAGAATAGGCTAAGGCG
	AFGKO50P5	E12	046470P5	GTGACTCGAGAGTTGCTGCT
	AFGKO50P6	E12	046470P6	GACCCAAAACAACCGCAGTC
AFUB_047280	AFGKO51P1	G5	047700P1	TAGCTCGATCCGAACAAGGC
	AFGKO51P2	G5	047700P2	TAGTTCTGTTACCGAGCCGGTGGGAAGCGAAGGATGCAAT
	AFGKO51P3	G5	047700P3	GCTCTGAACGATATGCTCCAACTGGAATCACCAGTGCTACAGG
	AFGKO51P4	G5	047700P4	CGGGTGGAGGTGGATTTTCT
	AFGKO51P5	G5	047700P5	TGCTGAACCAACCAACACCT
	AFGKO51P6	G5	047700P6	CGCTCAATTGTCCGACCAAC
AFUB_047560	AFGKO52P1	A6	047980P1	AGCATGGACAACTTGAGCGA
	AFGKO52P2	A6	047980P2	TAGTTCTGTTACCGAGCCGGGACACGAAACAGAGGGAGGG
	AFGKO52P3	A6	047980P3	GCTCTGAACGATATGCTCCAACAGCGCTGCTTCAGTGGATAG
	AFGKO52P4	A6	047980P4	TCATAGATTGTGCCGCTGCT
	AFGKO52P5	A6	047980P5	CAAGCCATTATTCGCCAGGC
	AFGKO52P6	A6	047980P6	GCAATTCCTTTTGGGCCCTG
AFUB_050510	AFGKO54P1	H4	050980P1	AACGGCTACTCACGCCATAG
	AFGKO54P2	H4	050980P2	TAGTTCTGTTACCGAGCCGGGGTGACGGCGAAGATGAAGA
	AFGKO54P3	H4	050980P3	GCTCTGAACGATATGCTCCAACCAGGGCTGAGTTGAAACGGA
	AFGKO54P4	H4	050980P4	AATTAGACATCCACGCCCCC
	AFGKO54P5	H4	050980P5	TGGCGACCTCAACTCTCAAC
	AFGKO54P6	H4	050980P6	TCCCATTGCTCCGGAAATCC
AFUB_050560	AFGKO54P1	H9	051030P1	AATGGGATCCCGAGTACCCA
	AFGKO54P2	H9	051030P2	TAGTTCTGTTACCGAGCCGGCGGCACCTGGATCTCATCTT
	AFGKO54P3	H9	051030P3	GCTCTGAACGATATGCTCCAACGGCTCATGAACGGGGAATGA
	AFGKO54P4	H9	051030P4	CATCCGAGAGTCCATGCACA
	AFGKO54P5	H9	051030P5	GCACGGCAAGTCAATTTCGT
	AFGKO54P6	H9	051030P6	CGCTGCGAGTGGATGAAAAG
AFUB_056750	AFGKO60P1	E4	057300P1	CCTTTCTCTCCTCACGACCG
	AFGKO60P2	E4	057300P2	TAGTTCTGTTACCGAGCCGGGACGCACGACTAGGACAAAA
	AFGKO60P3	E4	057300P3	GCTCTGAACGATATGCTCCAACGGGAACACTGGCGTAGGTTT
	AFGKO60P4	E4	057300P4	TGCAATGGATGTAAGCTACGGA
	AFGKO60P5	E4	057300P5	GCGGAGACTATCAGGTGACG
	AFGKO60P6	E4	057300P6	GCCCCATTCTACAGCAGGTT
AFUB_057080	AFGKO60P1	G10	057640P1	TCCGCCATGTTCTCCACTTC
	AFGKO60P2	G10	057640P2	TAGTTCTGTTACCGAGCCGGTCCTTTGCGAACACCAGGAA
	AFGKO60P3	G10	057640P3	GCTCTGAACGATATGCTCCAACTGGCGTGATTGCATTTTGCT
	AFGKO60P4	G10	057640P4	GATCATCTGGGAAGCGAGGG
	AFGKO60P5	G10	057640P5	ATTTCGGGCATTGCTCCTCA
	AFGKO60P6	G10	057640P6	ACCTCGCTGTGATTGGGAAG
AFUB_058080	AFGKO61P1	F4	058540P1	AAGGATCCCTCACTGGCTGA
	AFGKO61P2	F4	058540P2	TAGTTCTGTTACCGAGCCGGATGTCCCACCCATTCGATGC
	AFGKO61P3	F4	058540P3	GCTCTGAACGATATGCTCCAACTCGGTAGATCAGACCATCGA
	AFGKO61P4	F4	058540P4	GATAGCATGGTCCTCCGCTC
	AFGKO61P5	F4	058540P5	AACAAAGAAGCGACCCACGA
	AFGKO61P6	F4	058540P6	CTTCTTGAGGCGTGAGGTGT
AFUB_059140	AFGKO62P1	F1	059610P1	GGACGCCATGACGGATTGAA
	AFGKO62P2	F1	059610P2	TAGTTCTGTTACCGAGCCGGGCCAGCTAGAACCAGCTGTT
	AFGKO62P3	F1	059610P3	GCTCTGAACGATATGCTCCAACGCCCCGAGAATGGATCAGAG
	AFGKO62P4	F1	059610P4	TCTGCAGTCGCGAATTCTGA
	AFGKO62P5	F1	059610P5	GATAGGACGAAGCGGGACTG
	AFGKO62P6	F1	059610P6	TTCCTTCCTGACCAACGCTC
AFUB_059210	AFGKO62P1	F7	059680P1	ATCAAAGTCGGCCTTGTGGT
	AFGKO62P2	F7	059680P2	TAGTTCTGTTACCGAGCCGGACAGAATGTATCCAGCACCGA
	AFGKO62P3	F7	059680P3	GCTCTGAACGATATGCTCCAACATGTTATCCGAGAGTCCGCG
	AFGKO62P4	F7	059680P4	ACGTATTGCCATGAATGCGC
	AFGKO62P5	F7	059680P5	TCGCTAGTTGCTTCACTGCA
	AFGKO62P6	F7	059680P6	GCGTTCTGGGTGCAGACTAT
AFUB_065340	AFGKO67P1	H11	065410P1	GTTTGGGGACGTCTCTTCGT
	AFGKO67P2	H11	065410P2	TAGTTCTGTTACCGAGCCGGGGCGTTGAGTTCTCAGGAGA
	AFGKO67P3	H11	065410P3	GCTCTGAACGATATGCTCCAACACTGCCATAGCCATTGCACT
	AFGKO67P4	H11	065410P4	GATTCCCGTGCCGCAAATAC
	AFGKO67P5	H11	065410P5	GGAGTACTCAACCTCCACGC
	AFGKO67P6	H11	065410P6	CGGAGAAGACATACCGACGG
AFUB_068800	AFGKO71P1	A10	068880P1	TTTGACAGTTACCCCGAGCC
	AFGKO71P2	A10	068880P2	TAGTTCTGTTACCGAGCCGGGCGCAGACTCTGACAAGACT
	AFGKO71P3	A10	068880P3	GCTCTGAACGATATGCTCCAACGAGCACGGAGGTCTATGAGC
	AFGKO71P4	A10	068880P4	GGCGGTTGACTAGGTAGACG
	AFGKO71P5	A10	068880P5	AGACCACATGTGTGCGCATA
	AFGKO71P6	A10	068880P6	ACCTTCCGAGAGACATCCCA
AFUB_069520	AFGKO71P1	F11	069620P1	GACGATGTTCAGTGCCAAGC
	AFGKO71P2	F11	069620P2	TAGTTCTGTTACCGAGCCGGTGACTTGCGACCGACAATGA
	AFGKO71P3	F11	069620P3	GCTCTGAACGATATGCTCCAACTGATGACGCATGTACTGGCT
	AFGKO71P4	F11	069620P4	CCCTCAGAGCCTCGAAATCC
	AFGKO71P5	F11	069620P5	AAGTCCCTCCAACAAGAGCG
	AFGKO71P6	F11	069620P6	CCCCTGATCGACGTTGTTGA
AFUB_076190	AFGKO7P1	B7	076580P1	TGGATGGCTGAAGAGGAGGA
	AFGKO7P2	B7	076580P2	TAGTTCTGTTACCGAGCCGGTGATTGTGTCTGAGAAGGCGA
	AFGKO7P3	B7	076580P3	GCTCTGAACGATATGCTCCAACTGCCTCTGCATGCTGATGAT
	AFGKO7P4	B7	076580P4	CCGACCTTCTTCCCTTTGCT
	AFGKO7P5	B7	076580P5	CAGACGCCAAGGAAGATGGT
	AFGKO7P6	B7	076580P6	TTGAGACAGGGAGCCGTAGA
AFUB_078110	AFGKO79P1	F9	078500P1	AGGCAGGTATGTGGGAGGTA
	AFGKO79P2	F9	078500P2	TAGTTCTGTTACCGAGCCGGGACGCTTGGAAGACAGCTCT
	AFGKO79P3	F9	078500P3	GCTCTGAACGATATGCTCCAACGATTCGAAGGTGGACCGAGG
	AFGKO79P4	F9	078500P4	TGGATTTCCGGGCCGATATG
	AFGKO79P5	F9	078500P5	GTACACGCGTATGCATGCAG
	AFGKO79P6	F9	078500P6	CTCCATCGAGGACGGGAATG
AFUB_079300	AFGKO80P1	G11	079790P1	AGAACGCTTCCCATCCGTTT
	AFGKO80P2	G11	079790P2	TAGTTCTGTTACCGAGCCGGCAGGTGTCGAGTGAGACGAG
	AFGKO80P3	G11	079790P3	GCTCTGAACGATATGCTCCAACTCCCCCAGAATGTGTCCGTA
	AFGKO80P4	G11	079790P4	CATGTCCGCTAAACCCAGGT
	AFGKO80P5	G11	079790P5	CAACAGCTTGACCCAACAGC
	AFGKO80P6	G11	079790P6	ACCAGACATTGTCCGTCACC
AFUB_094400	AFGKO94P1	G3	095130P1	CAGAGTCGACCCCAAAGCTT
	AFGKO94P2	G3	095130P2	TAGTTCTGTTACCGAGCCGGCTCGGATTGACGATCACGGT
	AFGKO94P3	G3	095130P3	GCTCTGAACGATATGCTCCAACATGAAGGTCACCCGGATGTG
	AFGKO94P4	G3	095130P4	TCAGCCGGTCCACTTTTCTC
	AFGKO94P5	G3	095130P5	TGACCTATCCGCGATGATGC
	AFGKO94P6	G3	095130P6	CGCAAGACAACGTCTCAAGC
AFUB_094680	AFGKO95P1	A2	095390P1	AATGCACAACACGTTCGTGC
	AFGKO95P2	A2	095390P2	TAGTTCTGTTACCGAGCCGGACGACAGACGAGGGATCTCT
	AFGKO95P3	A2	095390P3	GCTCTGAACGATATGCTCCAACGTACGGCAGTCGAACAGTGT
	AFGKO95P4	A2	095390P4	ACTGGGTGTTCAGGTGCAAA
	AFGKO95P5	A2	095390P5	ACGAAGGGGGATCTGTGGTA
	AFGKO95P6	A2	095390P6	CGAACTCCACCGGGGTTTAA
AFUB_095010	AFGKO95P1	C11	095720P1	GTCGGTTTAAGAGACTGTCCCA
	AFGKO95P2	C11	095720P2	TAGTTCTGTTACCGAGCCGGTGTGATTGAGTTTGAGACACCT
	AFGKO95P3	C11	095720P3	GCTCTGAACGATATGCTCCAACTCCTTGGCTGACCGGAAATC
	AFGKO95P4	C11	095720P4	TCTCTTGCGGGGAGTGTTTC
	AFGKO95P5	C11	095720P5	TGAAAGCACCATGGGCTCAT
	AFGKO95P6	C11	095720P6	AATCTCACAAGACCAGGCGG
AFUB_100320	AFGKO100P1	D12	101290P1	AACGAAATGGGACCAGCTGT
	AFGKO100P2	D12	101290P2	TAGTTCTGTTACCGAGCCGGCGGTTGGACAGGTAGATGGG
	AFGKO100P3	D12	101290P3	GCTCTGAACGATATGCTCCAACGCCGGATGCTTTGTCTTTGG
	AFGKO100P4	D12	101290P4	GGGCCACAATCTCCTGACAA
	AFGKO100P5	D12	101290P5	AGTGGGAGTAACTGCTTGCC
	AFGKO100P6	D12	101290P6	CGAAAGCAGCATAACGAGGC
AFUB_100460	AFGKO100P1	F2	101450P1	ACAAGAGAAGAAGGAGGCGA
	AFGKO100P2	F2	101450P2	TAGTTCTGTTACCGAGCCGGGATGTGGACGTTCATGCTGC
	AFGKO100P3	F2	101450P3	GCTCTGAACGATATGCTCCAACCCGAGGCATATCAATCACGC
	AFGKO100P4	F2	101450P4	CGCGTCTAGACTCGACACTC
	AFGKO100P5	F2	101450P5	TAACAGCGCATTGTGCCATG
	AFGKO100P6	F2	101450P6	TGCTTTGCTGGTCGTCTTGA
AFUB_100920	AFGKO101P1	A5	101840P1	TCACTTGTTCCTCCTTCGGC
	AFGKO101P2	A5	101840P2	TAGTTCTGTTACCGAGCCGGCCTTCGAGAGGGAAGAGGGA
	AFGKO101P3	A5	101840P3	GCTCTGAACGATATGCTCCAACCCATGGTCTGGTCCGAATCT
	AFGKO101P4	A5	101840P4	CGGAAACTCGTCATCAGGCT
	AFGKO101P5	A5	101840P5	GCAGGGTCTGAAGCAAGGAT
	AFGKO101P6	A5	101840P6	CGGGCAGACACACAGATTCT
Hygromycin			Hph_F	CCGGCTCGGTAACAGAACTANNNNNNNNNNGCCNNNNNNNNNNCAGAACGGCGTAACCAAAAGTCAC
			Hph_R	GTTGGAGCATATCGTTCAGAGCNNNNNNNNNNTAGNNNNNNNNNNTTCATCTTGACGACCGTTGATCTG
			Hph_ORF_F	ACTGTGATGGACGACACC
			Hph_ORF_R	GGTGTCGTCCATCACAGT
